# Ancient Migrations - The first complete genome assembly, annotation and variants of the Zoroastrian-Parsi community of India

**DOI:** 10.1101/2021.02.17.431362

**Authors:** Naseer Pasha, Kashyap Krishnasamy, Naveenkumar Nagarajan, Seshank Mutya, Bhavika Mam, Kouser Sonnekhan, Chellappa Gopalakrishnan, Renuka Jain, Villoo Morawala-Patell

## Abstract

With the advent of Next Generation Sequencing, many population specific whole genome sequences published thus far, predominantly represent individuals of European ancestry. While sequencing efforts of underrepresented communities in genomes datasets, like the Yoruba West-African, Han Chinese, Tibetan, South Korean, Egyptian and Japanese have recently added to the public genomic repositories, a comprehensive understanding of human genomic diversity and discovery of trait-associated variants necessitates the need for additional population specific analysis. In this context, the genomics of the population from the Indian sub-continent, given its genetic heterogeneity needs further elucidation.

In this context, the endogamous Zoroastrian-Parsi community of India, offer an exceptional insight into a homogenous population that has culturally, socially, and genetically remained intact, for 13 centuries amidst the genomic, social and cultural Indian landscape, consequent to their migration from the ancient Persian plateau.

Notwithstanding longevity as a trait, this endangered community is highly susceptible to cancers, rare genetic disorders, and display a documented high incidence of neurodegenerative and autoimmune conditions. The community as a matter of cultural practice abstains from smoking.

Here, we describe the assembly and annotation of the genome of an adult female, Zoroastrian-Parsi individual sequenced at a high depth of 173X using a combination of short Illumina reads (160X) and long nanopore reads (13X). Using a combination of hybrid assemblers, we created a new, population-specific human reference genome, The Zoroastrian-Parsi Genome Reference Female, AGENOME-ZPGRF, contains 2,778,216,114 nucleotides as compared to 3,096,649,726 in GRCh38 constituting 93.235% of the total genomic fraction. Annotation identified 20833 genomic features, of which 14996 are almost identical to their counterparts on GRCh38 while 5837 genomic features were covered in partial. AGENOME-ZPGRF contained 5,426,310 variants of which the majority were SNP’s (4,291,601) and 960,867 SNPs were AGENOME-ZPGRF specific personal variants not listed in dbSNP.

We present, AGENOME-ZPGRF as a whole reference for any genetic studies involving Zoroastrian-Parsi individuals extending their application to identify disease relevant prognostic biomarkers and variants in global population genomics studies.
