## Appendix 1 for "Ancient Migrations - The first complete genome assembly, annotation and variants of the Zoroastrian-Parsi community of India"

### Sheet: Appendix 5 chr22 
Appendix-1: Genome assembly quast statistics of Chromosome-22 (AGENOME-ZPGRF) using Wengan assembler
Assembly	Wengan Hybrid assembly (Chromosome-22)
# contigs (>= 0 bp)	2675
# contigs (>= 1000 bp)	2675
# contigs (>= 5000 bp)	2469
# contigs (>= 10000 bp)	1194
# contigs (>= 25000 bp)	503
# contigs (>= 50000 bp)	194
Total length (>= 0 bp)	50216737
Total length (>= 1000 bp)	50216737
Total length (>= 5000 bp)	49270148
Total length (>= 10000 bp)	40582794
Total length (>= 25000 bp)	29828971
Total length (>= 50000 bp)	19230224
# contigs	2675
Largest contig	502452
Total length	50216737
GC (%)	43.89
N50	33136
N75	12402
L50	341
L75	932
# N's per 100 kbp	80.32
