## Appendix 9 for "Ancient Migrations - The first complete genome assembly, annotation and variants of the Zoroastrian-Parsi community of India"

### Sheet: Appendix 6 Male 130X
Appendix-9: Genome assembly quast statistics of AGENOME-ZPGRM (Male) using WenganD and Abyss
Assembly	Abyss (130X)
# contigs (>= 0 bp)	2555468
# contigs (>= 1000 bp)	130910
# contigs (>= 5000 bp)	95326
# contigs (>= 10000 bp)	70182
# contigs (>= 25000 bp)	33717
# contigs (>= 50000 bp)	12581
Total length (>= 0 bp)	3003556641
Total length (>= 1000 bp)	2630890414
Total length (>= 5000 bp)	2529735213
Total length (>= 10000 bp)	2346341885
Total length (>= 25000 bp)	1753692666
Total length (>= 50000 bp)	1009535410
# contigs	110469
Largest contig	461530
Total length	2589561354
Reference length	3099750718
GC (%)	40.7
Reference GC (%)	40.86
N50	39215
NG50	30787
N75	19995
NG75	10528
L50	19032
LG50	26378
L75	42139
LG75	68083
# misassemblies	6287
# misassembled contigs	5743
Misassembled contigs length	280954378
# local misassemblies	1042
# scaffold gap ext. mis.	36
# scaffold gap loc. mis.	4977
# possible TEs	170
# unaligned mis. contigs	15
# unaligned contigs	270 + 1330 part
Unaligned length	6134492
Genome fraction (%)	87.469
Duplication ratio	1.003
# N's per 100 kbp	284.35
# mismatches per 100 kbp	97.92
# indels per 100 kbp	25.96
# genomic features	6985 + 13618 part
Largest alignment	461524
Total aligned length	2581530703
NA50	36612
NGA50	28801
NA75	18705
NGA75	9870
LA50	20388
LGA50	28258
LA75	45123
